# Introduction of a condensed, reverse tricarboxylic acid cycle for additional CO_2_ fixation in plants

**DOI:** 10.1101/2022.03.04.483018

**Authors:** Nathan J. Wilson, Caroline M. Smith-Moore, Yuan Xu, Brianne Edwards, Christophe La Hovary, Swathi Barampuram, Kai Li, Denise Aslett, Mikyoung Ji, Xuli Lin, Simina Vintila, Manuel Kleiner, Deyu Xie, Yair Shachar-Hill, Amy Grunden, Heike Sederoff

## Abstract

Plants employ the Calvin-Benson cycle (CBC) to fix atmospheric CO_2_ for the production of biomass. The flux of carbon through the CBC is limited by the activity and selectivity of ribulose-1,5-bisphosphate carboxylase/oxygenase (RuBisCO). Alternative pathways that do not use RuBisCO to fix CO_2_ exist but occur only in anaerobic microorganisms. Rather than modifying existing routes of carbon metabolism in plants, we have developed a synthetic carbon fixation cycle that does not exist in nature, but is inspired by metabolisms of bacterial autotrophs. This synthetic cycle uses endogenous plant metabolites to fix CO_2_ and yield glyoxylate as a product. In this work, we build and characterize a condensed, reverse tricarboxylic acid (crTCA) cycle *in vitro* and *in planta*. We demonstrate that a simple, synthetic cycle can be used to fix carbon *in vitro* under aerobic and mesophilic conditions and that these enzymes retain activity when expressed transiently *in planta*. We then evaluate stable transgenic lines of *Camelina sativa* that have both phenotypic and physiologic changes. Transgenic *C. sativa* are shorter than controls with increased rates of photosynthetic CO_2_ assimilation and changes in photorespiratory metabolism. This first iteration of a build-test-learn phase of the crTCA cycle provides promising evidence that this pathway can be used to increase photosynthetic capacity in plants.
