## Supplemental File S3 for "Introduction of a condensed, reverse tricarboxylic acid cycle for additional CO_2_ fixation in plants"

### Sheet: Sheet1
Table S. Parameters for transitions of measured metabolites in multiple reaction monitoring (MRM) with Reverse Phase LC-MS/MS, Anion Exchange LC-MS/MS, selected ion monitoring (SIM) with GC-EI-MS, and GC-CI-MS. LC-MS/MS dwell time was set at 20 ms for each transition. Q1, m/z of the precursor ion; Q3, m/z of the product ion. Cone and collision energy were optimized by direct infusion of standards…
Multiple reaction monitoring (MRM) with Reverse Phase LC-MS/MS
Metabolites	C atoms	Isotopomers	Q1[Q3] (m/z) of mass isotopomers	Cone (V)	Collision (V)
PGA	3	[M]+ - [M+3]+	185[97], 186[97], 187[97], 188[97]	16	17
GAP/DHAP	3	[M]+ - [M+3]+	169[97], 170[97], 171[97], 172[97]	18	10
P5P	5	[M]+ - [M+5]+	229[97], 230[97], 231[97], 232[97], 233[97], 234[97]	16	17
RUBP	5	[M]+ - [M+5]+	309[97], 310[97], 311[97], 312[97], 313[97], 314[97]	28	21
HP	6	[M]+ - [M+6]+	259[97], 260[97], 261[97], 262[97], 263[97], 264[97], 265[97]	26	18
S7P	7	[M]+ - [M+7]+	289[97], 290[97], 291[97], 292[97], 293[97], 294[97], 295[97], 296[97]	20	20
Multiple reaction monitoring (MRM) with Anion Exchange LC-MS/MS
Metabolites	C atoms	Isotopomers	Q1[Q3] (m/z) of mass isotopomers	Cone (V)	Collision (V)
2PG	2	[M]+ - [M+2]+	155[79], 156[79], 157[79]	26	13
PEP	3	[M]+ - [M+3]+	167[79], 168[79], 169[79], 170[79]	18	22
UDPG	6	[M]+ - [M+6]+	565[323], 566[323], 567[323], 568[323], 569[323], 570[323], 571[323]	16	25
ADPG	6	[M]+ - [M+6]+	588[346], 589[346], 590[346], 591[346], 592[346], 593[346], 594[346]	16	25
Selected ion monitoring (SIM) with GC-EI-MS
Metabolite	Mass range	Carbon atoms	Fragmentation
Serine	288-291	2, 3	M-C7H15O2Si
Serine	302-305	1, 2	M-C7H17O1Si
Serine	390-394	1, 2, 3	M-C4H9
Glycine	218-220	2	M-C5H9O
Glycine	246-249	1, 2	M-C4H9
Alanine	232-235	2, 3	M-C5H9O
Alanine	260-264	1, 2, 3	M-C4H9
Aspartate	316-320	2, 3, 4	M-C7H15O2Si
Aspartate	390-394	2, 3, 4	M-C5H9O
Aspartate	418-423	1, 2, 3, 4	M-C4H9
Threinine	376-379	2, 3, 4	M-C5H9O
Threinine	404-408	1, 2, 3, 4	M-C4H9
Glutamate	330-334	2, 3, 4, 5	M-C7H15O2Si
Glutamate	404-408	2, 3, 4, 5	M-C5H9O
Proline	258-262	2, 3, 4, 5	M-C5H9O
Asparagine	417-421	1, 2, 3, 4	M-C4H9
Asparagine	302-304	1, 2	M-C8H18NOSi
Glutamine	431-436	1, 2, 3, 4, 5	M-C4H9
Citrate	591-598	1, 2, 3, 4, 5, 6	M-C4H9
Succinate	289-294	1, 2, 3, 4	M-C4H9
Succinate	331-336	1, 2, 3, 4	M-CH3
Fructose	554-560	1, 2, 3, 4, 5, 6	M-C13H41N2O4Si4
Glucose	554-560	1, 2, 3, 4, 5, 6	M-C13H41N2O4Si4
Sucrose 361	361-367	1, 2, 3, 4, 5, 6	M-C7H22NO2Si2
Sucrose 451	451-457	1, 2, 3, 4, 5, 6	M-C10H32NO3Si3
Fumarate	287-292	1, 2, 3, 4	M-C4H9
Malate	419-424	1, 2, 3, 4	M-C4H9
Malate	461-466	1, 2, 3, 4	M-CH3
Selected ion monitoring (SIM) with GC-CI-MS
Metabolite	Mass range	Carbon atoms	Fragmentation
Fructose	554-560	1, 2, 3, 4, 5, 6	M-C13H41N2O4Si4
Glucose	554-560	1, 2, 3, 4, 5, 6	M-C13H41N2O4Si4
